# A deep-learning predictive model for Cas12a activity in wheat

**DOI:** 10.64898/2026.11.18.767513

**Authors:** Christophe Gaillochet, Pieter Wytynck, Alexandra Pena Fernandez, Ellen Slaman, Jonas De Saeger, Myriam Shafie, Debbie Rombaut, Els Van Lerberge, Tingting Zhu, Ward Develtere, Lieven Sterck, Marnik Vuylsteke, Denys Marushchak, Ive De Smet, Dirk Inzé, Laurens Pauwels, David De Vleesschauwer, Frank Meulewaeter, Thomas B. Jacobs

## Abstract

CRISPR technology has created targeted DNA mutations across the tree of life. Target sites are defined by RNA molecules that largely determine the efficiency of an experiment. Several predictive models are available to select the most efficient RNAs. Unfortunately, these models are not built with plant data and have limited predictive power in plant systems. To overcome this limitation, we established a high-throughput arrayed wheat protoplast transfection method and measured the editing efficiency of ∼1,000 unique LbCas12a crRNAs at on- and off-target sites. We trained different models by testing 40 deep learning architectures and found that a convolutional neural network model called 2CaP-5 displayed the best performance. While 2CaP-5 had moderate to strong predictive power in protoplasts, it did not generalize to *Agrobacterium*-mediated transformation. Despite this limitation, we demonstrate that 2CaP-5 can be re-trained with as few as 500 crRNAs. The use of such a small training set is advantageous for low-throughput experimental systems such as typically found in transgenic plant systems. We also used ∼2,000 off-targets in the wheat subgenomes to investigate Cas12a specificity. Our dataset confirms previous observations regarding off-targets, specifically that single mismatches reduce indel efficiency provided they are adjacent to the PAM and that off-target activity can be largely prevented by three mismatches. Altogether, our results show that the 2CaP-5 model has moderate to strong predictive power for Cas12a crRNAs in wheat protoplasts and will serve as a useful foundation for predictive tools in other plant species.
