## Additional File 4: CNN and RNN results for "A deep-learning predictive model for Cas12a activity in wheat"

### Sheet: naming scheme
Element	Meaning established by the architecture
C	One Conv1D layer
aP	Average pooling, with pool size 2
mP	Max pooling, with pool size 2
2CaP, 3CaP	Two or three repetitions of convolution → average pooling
2CmP, 3CmP	Two or three repetitions of convolution → max pooling
CCaP, CCmP	Two convolutions followed by one pooling layer
-5, for example	Kernel size 5 in every convolution in that CNN
BiR	One bidirectional GRU stage
2BiR, 3BiR	Two or three stacked bidirectional GRU stages
d	Additional input dropout inside the GRU
r	Reduced dense head: two hidden Dense layers instead of three
Base	Dense-only baseline, with four hidden Dense layers

### Sheet: Sheet1
Architecture	Name	Model	Size	Parameters	MSE - validation	MSE - testing	MSE-plate h	Pearson correlation - validation	Pearson correlation - testing	Pearson- plate h	Spearman correlation - validation	Spearman correlation - testing	Spearman- plate h
CNN	MODEL_D5	2CaP-5	140937	{'learning_rate': 0.0001, 'bp_length': 34, 'filters': 128, 'neurons': 80, 'dropout': 0.3, 'activation': 'relu'}	0.0317957	0.0378157	0.0592357	0.695539	0.634679	0.655236	0.657283	0.625057	0.605431
CNN	MODEL_G4	2CmP-4	134281	{'learning_rate': 0.001, 'bp_length': 34, 'filters': 128, 'neurons': 80, 'dropout': 0.3, 'activation': 'relu'}	0.0320673	0.0479368	0.065262	0.69536	0.516828	0.582284	0.566608	0.5377	0.50852
CNN	MODEL_O	3CmP-3	109265	{'learning_rate': 0.001, 'bp_length': 34, 'filters': 128, 'neurons': 32, 'dropout': 0.3, 'activation': 'relu'}	0.0317055	0.0464837	0.0653756	0.694578	0.533327	0.631696	0.604587	0.531197	0.553559
CNN	MODEL_N2	3Cap-2	856065	{'learning_rate': 0.0001, 'bp_length': 34, 'filters': 256, 'neurons': 512, 'dropout': 0.3, 'activation': 'relu'}	0.0315362	0.0357343	0.0538013	0.690975	0.658041	0.671441	0.642672	0.620922	0.660678
CNN	MODEL_D	2CaP-3	178241	{'learning_rate': 0.001, 'bp_length': 34, 'filters': 128, 'neurons': 128, 'dropout': 0.3, 'activation': 'relu'}	0.0329308	0.0438086	0.0651662	0.687454	0.581633	0.602626	0.622476	0.551276	0.521054
CNN	MODEL_N	3Cap-3	1892481	{'learning_rate': 0.0001, 'bp_length': 34, 'filters': 512, 'neurons': 256, 'dropout': 0.3, 'activation': 'relu'}	0.0321349	0.0385563	0.0607367	0.684742	0.625372	0.613025	0.652198	0.595402	0.560615
CNN	MODEL_D2	2CaP-2	690689	{'learning_rate': 0.0001, 'bp_length': 34, 'filters': 128, 'neurons': 512, 'dropout': 0.3, 'activation': 'relu'}	0.0327373	0.0340296	0.0584724	0.684054	0.680855	0.619978	0.65058	0.680398	0.597563
CNN	MODEL_D4	2CaP-4	101089	{'learning_rate': 0.0001, 'bp_length': 34, 'filters': 80, 'neurons': 128, 'dropout': 0.3, 'activation': 'relu'}	0.0325915	0.0418017	0.0570828	0.683758	0.584036	0.651515	0.660639	0.559529	0.574375
CNN	MODEL_G	2CmP-3	442177	{'learning_rate': 0.0001, 'bp_length': 34, 'filters': 256, 'neurons': 128, 'dropout': 0.3, 'activation': 'relu'}	0.0328376	0.0422795	0.0603132	0.679322	0.574178	0.629502	0.638619	0.589536	0.570807
CNN	MODEL_G2	2CmP-2	281993	{'learning_rate': 0.0001, 'bp_length': 34, 'filters': 256, 'neurons': 80, 'dropout': 0.3, 'activation': 'tanh'}	0.0334084	0.0416937	0.0664773	0.674233	0.592497	0.585772	0.653666	0.588607	0.53655
CNN	MODEL_B5	CmP-5	161289	{'learning_rate': 0.001, 'bp_length': 34, 'filters': 128, 'neurons': 80, 'dropout': 0.3, 'activation': 'relu'}	0.0340536	0.0384305	0.0637584	0.663376	0.625718	0.579182	0.555177	0.595861	0.519414
RNN	MODEL_T	2BiRr	1323009	{'learning_rate': 0.001, 'bp_length': 34, 'gru_neurons': 64, 'neurons': 512, 'dropout': 0.3, 'activation': 'elu'}	0.0337609	0.038656	0.0643852	0.663057	0.6292	0.576361	0.622369	0.582193	0.524542
CNN	MODEL_N4	3Cap-4	644481	{'learning_rate': 0.0001, 'bp_length': 34, 'filters': 256, 'neurons': 256, 'dropout': 0.3, 'activation': 'relu'}	0.0337559	0.0383353	0.0609751	0.662896	0.625982	0.62482	0.624507	0.600594	0.584265
CNN	MODEL_A5	Cap-5	257361	{'learning_rate': 0.0001, 'bp_length': 34, 'filters': 512, 'neurons': 32, 'dropout': 0.3, 'activation': 'relu'}	0.0347703	0.0399386	0.0586012	0.660515	0.605099	0.629998	0.62121	0.601373	0.571922
RNN	MODEL_R	2BiR	627201	{'learning_rate': 0.001, 'bp_length': 34, 'gru_neurons': 24, 'neurons': 512, 'dropout': 0.3, 'activation': 'elu'}	0.0339978	0.0416495	0.0648822	0.659903	0.606044	0.555098	0.636332	0.58507	0.465918
CNN	MODEL_H	CmPr-3	17377	{'learning_rate': 0.01, 'bp_length': 34, 'filters': 32, 'neurons': 32, 'dropout': 0.3, 'activation': 'elu'}	0.0351921	0.042993	0.0667397	0.656857	0.597013	0.59845	0.60752	0.614817	0.520481
CNN	MODEL_O4	3CmP-4	2152841	{'learning_rate': 0.0001, 'bp_length': 34, 'filters': 512, 'neurons': 80, 'dropout': 0.3, 'activation': 'relu'}	0.0347299	0.0406056	0.0622352	0.653951	0.596088	0.623439	0.582911	0.580824	0.57291
CNN	MODEL_O2	3CmP-2	128705	{'learning_rate': 0.0001, 'bp_length': 34, 'filters': 128, 'neurons': 128, 'dropout': 0.3, 'activation': 'tanh'}	0.0345429	0.0382404	0.0699729	0.653278	0.630018	0.530877	0.644244	0.59494	0.505638
RNN	MODEL_U	3BiR	852361	{'learning_rate': 0.001, 'bp_length': 34, 'gru_neurons': 128, 'neurons': 80, 'dropout': 0.3, 'activation': 'elu'}	0.0346301	0.0403079	0.0629384	0.652422	0.618114	0.579635	0.62868	0.586122	0.528444
CNN	MODEL_G5	2CmP-5	179265	{'learning_rate': 0.001, 'bp_length': 34, 'filters': 128, 'neurons': 128, 'dropout': 0.3, 'activation': 'relu'}	0.0348397	0.0472122	0.0726219	0.651579	0.534286	0.458795	0.590744	0.532758	0.425545
CNN	MODEL_F	CCmP-3	2809473	{'learning_rate': 0.001, 'bp_length': 34, 'filters': 512, 'neurons': 256, 'dropout': 0.3, 'activation': 'tanh'}	0.034898	0.0421179	0.0682144	0.649495	0.600902	0.542809	0.622785	0.607734	0.488947
CNN	MODEL_A	Cap-3	575745	{'learning_rate': 0.01, 'bp_length': 34, 'filters': 128, 'neurons': 256, 'dropout': 0.3, 'activation': 'relu'}	0.0354871	0.0449225	0.0853311	0.648107	0.555908	0.389899	0.645062	0.545619	0.380347
RNN	MODEL_L	BiRdr	31009	{'learning_rate': 0.01, 'bp_length': 34, 'gru_neurons': 24, 'neurons': 32, 'dropout': 0.3, 'activation': 'tanh'}	0.0353001	0.0444822	0.0649177	0.647725	0.54526	0.543038	0.611236	0.535965	0.536455
RNN	MODEL_M	2BiRdr	124417	{'learning_rate': 0.001, 'bp_length': 34, 'gru_neurons': 24, 'neurons': 128, 'dropout': 0.3, 'activation': 'elu'}	0.0367783	0.04112	0.0652668	0.645891	0.601067	0.639621	0.609416	0.572692	0.610368
RNN	MODEL_Q	BiR	243025	{'learning_rate': 0.001, 'bp_length': 34, 'gru_neurons': 128, 'neurons': 32, 'dropout': 0.3, 'activation': 'elu'}	0.0353314	0.038081	0.0576352	0.642856	0.635845	0.6231	0.596686	0.616968	0.578834
RNN	MODEL_S	BiRr	313857	{'learning_rate': 0.001, 'bp_length': 34, 'gru_neurons': 64, 'neurons': 128, 'dropout': 0.3, 'activation': 'elu'}	0.0357212	0.0412491	0.0623117	0.638965	0.606262	0.583966	0.624449	0.599388	0.530419
CNN	MODEL_F5	CCmP-5	310337	{'learning_rate': 0.001, 'bp_length': 34, 'filters': 128, 'neurons': 128, 'dropout': 0.3, 'activation': 'relu'}	0.0359034	0.049753	0.0704615	0.636425	0.496481	0.493362	0.580166	0.518919	0.508138
CNN	MODEL_C5	CCaP-5	67889	{'learning_rate': 0.001, 'bp_length': 34, 'filters': 80, 'neurons': 32, 'dropout': 0.3, 'activation': 'relu'}	0.0359422	0.0410057	0.0668223	0.635642	0.593258	0.536584	0.580888	0.588021	0.475203
CNN	MODEL_C	CCaP-3	512393	{'learning_rate': 0.0001, 'bp_length': 34, 'filters': 256, 'neurons': 80, 'dropout': 0.3, 'activation': 'relu'}	0.0362492	0.0398536	0.060538	0.631349	0.6095	0.609402	0.626099	0.610489	0.566714
CNN	MODEL_E5	CaPr-5	159649	{'learning_rate': 0.0001, 'bp_length': 34, 'filters': 128, 'neurons': 80, 'dropout': 0.3, 'activation': 'relu'}	0.0373266	0.0412391	0.0570626	0.626165	0.587995	0.647607	0.606294	0.58982	0.63096
CNN	MODEL_E	CaPr-3	134977	{'learning_rate': 0.01, 'bp_length': 34, 'filters': 256, 'neurons': 32, 'dropout': 0.3, 'activation': 'relu'}	0.0370549	0.042833	0.066712	0.625041	0.572517	0.569491	0.563739	0.59158	0.55426
RNN	MODEL_K	2BiRd	870721	{'learning_rate': 0.001, 'bp_length': 34, 'gru_neurons': 128, 'neurons': 128, 'dropout': 0.3, 'activation': 'tanh'}	0.0375203	0.0409696	0.0641582	0.62228	0.594354	0.553233	0.582118	0.590574	0.543478
CNN	MODEL_H5	CmPr-5	257089	{'learning_rate': 0.01, 'bp_length': 34, 'filters': 512, 'neurons': 32, 'dropout': 0.3, 'activation': 'relu'}	0.0371904	0.0428338	0.0738585	0.619257	0.569981	0.509341	0.551385	0.574627	0.492586
CNN	MODEL_B	CmP-3	4398849	{'learning_rate': 0.0001, 'bp_length': 34, 'filters': 512, 'neurons': 512, 'dropout': 0.3, 'activation': 'relu'}	0.0377137	0.0437832	0.0634614	0.61249	0.555655	0.582335	0.609764	0.599342	0.527743
CNN	MODEL_D1	2CaP-1	532449	{'learning_rate': 0.001, 'bp_length': 34, 'filters': 80, 'neurons': 512, 'dropout': 0.3, 'activation': 'relu'}	0.0386407	0.0536087	0.0786031	0.59881	0.450775	0.442115	0.458529	0.464588	0.453512
RNN	MODEL_J	BiRd	620001	{'learning_rate': 0.001, 'bp_length': 34, 'gru_neurons': 24, 'neurons': 512, 'dropout': 0.3, 'activation': 'tanh'}	0.039165	0.040184	0.0639385	0.594437	0.602456	0.585171	0.554096	0.586012	0.560376
CNN	MODEL_G1	2CmP-1	532449	{'learning_rate': 0.001, 'bp_length': 34, 'filters': 80, 'neurons': 512, 'dropout': 0.3, 'activation': 'elu'}	0.0402969	0.0536864	0.0736788	0.57915	0.468051	0.500756	0.452029	0.460961	0.555327
NN	MODEL_I	Base	530177	{'learning_rate': 0.001, 'bp_length': 34, 'neurons': 512, 'dropout': 0.3, 'activation': 'elu'}	0.0413889	0.0513273	0.0803064	0.577859	0.463207	0.410293	0.593326	0.457551	0.408855
CNN	MODEL_N1	3Cap-1	84833	{'learning_rate': 0.001, 'bp_length': 34, 'filters': 32, 'neurons': 256, 'dropout': 0.3, 'activation': 'relu'}	0.0434056	0.0520142	0.0762825	0.529627	0.43099	0.454138	0.443573	0.409922	0.496353
CNN	MODEL_O1	3CmP-1	1774337	{'learning_rate': 0.0001, 'bp_length': 34, 'filters': 512, 'neurons': 512, 'dropout': 0.3, 'activation': 'elu'}	0.0449493	0.0549132	0.0904778	0.505188	0.419084	0.309867	0.452847	0.391866	0.291814
