## Additional File 8: Plasmids for "A deep-learning predictive model for Cas12a activity in wheat"

### Sheet: Plasmids
Full Name	Description	Type	Overhangs	Bacterial Selection	Plant Selection	PGE Plasmid Number	PGE Glycerol Collection Number	Reference	Plasmid Deposit
pCG104_pZmUBI-GFP-NLS-control_G7ter	GFP reporter	Destination				p02234	PGE03125
pCG550_Vector1_A-B_1	crRNA	GG Entry				p04218	PGE05253
pCG551_Vector1_B-C_3	crRNA	GG Entry				p04219	PGE05254
pCG552_Vector1_C-D_5	crRNA	GG Entry				p04220	PGE05255
pCG553_Vector1_D-E_7	crRNA	GG Entry				p04221	PGE05256
pCG554_Vector1_E-F_9	crRNA	GG Entry				p04222	PGE05257
pCG555_Vector1_F-G_11	crRNA	GG Entry				p04223	PGE05258
pCG556_Vector2_A-B_17	crRNA	GG Entry				p04224	PGE05259
pCG557_Vector2_B-C_19	crRNA	GG Entry				p04225	PGE05260
pCG558_Vector2_C-D_21	crRNA	GG Entry				p04226	PGE05261
pCG559_Vector2_D-E_23	crRNA	GG Entry				p04227	PGE05262
pCG560_Vector2_E-F_13	crRNA	GG Entry				p04228	PGE05263
pCG561_Vector2_F-G_15	crRNA	GG Entry				p04229	PGE05264
pCG562_Vector3_A-B_33	crRNA	GG Entry				p04230	PGE05265
pCG563_Vector3_B-C_35	crRNA	GG Entry				p04231	PGE05266
pCG564_Vector3_C-D_25	crRNA	GG Entry				p04232	PGE05267
pCG565_Vector3_D-E_27	crRNA	GG Entry				p04233	PGE05268
pCG566_Vector3_E-F_29	crRNA	GG Entry				p04234	PGE05269
pCG567_Vector3_F-G_31	crRNA	GG Entry				p04235	PGE05270
pCG568_pGGIB-U2-A-crRNA_Array1-G-U3	crRNA	GGIB Entry				p04236	PGE05271
pCG569_pGGIB-U2-A-crRNA_Array2-G-U3	crRNA	GGIB Entry				p04237	PGE05272
pCG570_pGGIB-U2-A-crRNA_Array3-G-U3	crRNA	GGIB Entry				p04238	PGE05273
pCG571_pGGIB-U1-A-pZmUBI-BP-LbCas12a(D156R)-BP-G7T-G-U2	crRNA	GGIB Entry				p04239	PGE05274
pCG572_pZmUBI-LbCas12a_crRNA-array1_TaGRF4-GIF_Hyg	crRNA	Destination				p04240	PGE05275
pCG573_pZmUBI-LbCas12a_crRNA-array2_TaGRF4-GIF_Hyg	crRNA	Destination				p04241	PGE05276
pCG574_pZmUBI-LbCas12a_crRNA-array3_TaGRF4-GIF_Hyg	crRNA	Destination				p04242	PGE05277
pCG575_Vector4_A-B_2	crRNA	GG Entry				p04330	PGE05357
pCG576_Vector4_B-C_4	crRNA	GG Entry				p04331	PGE05358
pCG577_Vector4_C-D_6	crRNA	GG Entry				p04332	PGE05359
pCG578_Vector4_D-E_8	crRNA	GG Entry				p04333	PGE05360
pCG579_Vector4_E-F_10	crRNA	GG Entry				p04334	PGE05361
pCG580_Vector4_F-G_12	crRNA	GG Entry				p04335	PGE05362
pCG581_Vector5_A-B_18	crRNA	GG Entry				p04336	PGE05363
pCG582_Vector5_B-C_20	crRNA	GG Entry				p04337	PGE05364
pCG583_Vector5_C-D_22	crRNA	GG Entry				p04338	PGE05365
pCG584_Vector5_D-E_24	crRNA	GG Entry				p04339	PGE05366
pCG585_Vector5_E-F_14	crRNA	GG Entry				p04340	PGE05367
pCG586_Vector5_F-G_16	crRNA	GG Entry				p04341	PGE05368
pCG587_Vector6_A-B_34	crRNA	GG Entry				p04342	PGE05369
pCG588_Vector6_B-C_36	crRNA	GG Entry				p04343	PGE05370
pCG589_Vector6_C-D_26	crRNA	GG Entry				p04344	PGE05371
pCG590_Vector6_D-E_28	crRNA	GG Entry				p04345	PGE05372
pCG591_Vector6_E-F_30	crRNA	GG Entry				p04346	PGE05373
pCG592_Vector6_F-G_32	crRNA	GG Entry				p04347	PGE05374
pCG593_pGGIB-U2-A-crRNA_Array4-G-U3	crRNA	GGIB Entry				p04430	PGE05421
pCG594_pGGIB-U2-A-crRNA_Array5-G-U3	crRNA	GGIB Entry				p04431	PGE05422
pCG595_pGGIB-U2-A-crRNA_Array6-G-U3	crRNA	GGIB Entry				p04432	PGE05423
pCG596_pZmUBI-LbCas12a_crRNA-array4_TaGRF4-GIF_Hyg	crRNA	Destination				p04433	PGE05424
pCG597_pZmUBI-LbCas12a_crRNA-array5_TaGRF4-GIF_Hyg	crRNA	Destination				p04434	PGE05425
pCG598_pZmUBI-LbCas12a_crRNA-array6_TaGRF4-GIF_Hyg	crRNA	Destination				p04435	PGE05426
pGG-A-ZmUBILP-B (PSB: 6_55),
pCG404_pGG-B-BP-2xSGGS-C (PSB: 18_76)
pCG435_pGG-C-TaLbCas12a(D156R)-D (PSB: 18_81),
pAP001_pGG-D-bpNLS-E (PSB: 18_05),
p44_pGG-E-G7T-F (PSB: 6_70),
p45_pGG-F-linkerII-G (PSB: 8_38)
pGGIB-U1-A-ccdBCm-G-U2 (REF)
A-B (PSB:17_79),
B-C (PSB:17_80),
C-D (PSB:17_81),
D-E (PSB:18_01),
E-F (PSB:18_02)
F-G (PSB:18_03)
pGGIB-U8-OsAct-C-HYGint-35ST-U9
pGGIB-U5-L5-U8 ( MANKA_1207)
pGGIB-U4-pPvUbi2-TaGRF4-TaGIF1-BdUbi1-U5 (C678
