## Additional File 9: Plate-h dataset for "A deep-learning predictive model for Cas12a activity in wheat"

### Sheet: plate-h
plate	replicate	target	subtarget	Modified%	Total reads	Sum_FALSE	Sum_TRUE			subtarget	Mean modified (%)
h	1	673_TraesCS5D02G164800_part39_rev_guide_4-chr5BA	673_TraesCS5D02G164800_part39_rev_guide_4-1	65.9156	4571	3013	1558			673_TraesCS5D02G164800_part39_rev_guide_4-1	76.3298
h	2	673_TraesCS5D02G164800_part39_rev_guide_4-chr5BA	673_TraesCS5D02G164800_part39_rev_guide_4-1	83.4801	20672	17257	3415			674_TraesCS5D02G164800_part45_fwd_guide_0-1	80.8431
h	3	673_TraesCS5D02G164800_part39_rev_guide_4-chr5BA	673_TraesCS5D02G164800_part39_rev_guide_4-1	79.5937	7630	6073	1557			675_TraesCS5D02G164800_part46_fwd_guide_0-1	14.3389
h	1	674_TraesCS5D02G164800_part45_fwd_guide_0-chr5BA	674_TraesCS5D02G164800_part45_fwd_guide_0-1	79.696	27167	21651	5516			676_TraesCS5D02G164800_part52_rev_guide_0-1	89.5588
h	2	674_TraesCS5D02G164800_part45_fwd_guide_0-chr5BA	674_TraesCS5D02G164800_part45_fwd_guide_0-1	77.4542	38189	29579	8610			677_TraesCS5D02G164800_part57_rev_guide_2-1	93.9888
h	3	674_TraesCS5D02G164800_part45_fwd_guide_0-chr5BA	674_TraesCS5D02G164800_part45_fwd_guide_0-1	85.379	20792	17752	3040			678_TraesCS5D02G164800_part61_fwd_guide_0-1	58.1531
h	1	675_TraesCS5D02G164800_part46_fwd_guide_0-chr5D	675_TraesCS5D02G164800_part46_fwd_guide_0-1	20.6688	9241	1910	7331			679_TraesCS5D02G164800_part64_fwd_guide_1-1	0.0887501
h	2	675_TraesCS5D02G164800_part46_fwd_guide_0-chr5D	675_TraesCS5D02G164800_part46_fwd_guide_0-1	6.31115	17477	1103	16374			681_TraesCS3B02G420500_part12_fwd_guide_0-1	95.2764
h	3	675_TraesCS5D02G164800_part46_fwd_guide_0-chr5D	675_TraesCS5D02G164800_part46_fwd_guide_0-1	16.0367	16007	2567	13440			682_TraesCS2D02G211600_part6_rev_guide_0-1	80.1125
h	1	676_TraesCS5D02G164800_part52_rev_guide_0-chr5BA	676_TraesCS5D02G164800_part52_rev_guide_0-1	95.6281	9218	8815	403			683_TraesCS2D02G211600_part23_fwd_guide_0-1	59.1978
h	2	676_TraesCS5D02G164800_part52_rev_guide_0-chr5BA	676_TraesCS5D02G164800_part52_rev_guide_0-1	86.0311	6808	5857	951			684_TraesCS2D02G211600_part29_rev_guide_0-1	83.3989
h	3	676_TraesCS5D02G164800_part52_rev_guide_0-chr5BA	676_TraesCS5D02G164800_part52_rev_guide_0-1	87.0171	5669	4933	736			685_TraesCS2D02G211600_part31_rev_guide_0-1	15.0811
h	1	677_TraesCS5D02G164800_part57_rev_guide_2-chr5BA	677_TraesCS5D02G164800_part57_rev_guide_2-1	93.0138	7615	7083	532			686_TraesCS2D02G211600_part33_fwd_guide_0-1	67.2791
h	2	677_TraesCS5D02G164800_part57_rev_guide_2-chr5BA	677_TraesCS5D02G164800_part57_rev_guide_2-1	98.0983	21875	21459	416			687_TraesCS4D02G109800_part2_fwd_guide_2-1	2.55552
h	3	677_TraesCS5D02G164800_part57_rev_guide_2-chr5BA	677_TraesCS5D02G164800_part57_rev_guide_2-1	90.8543	9119	8285	834			688_TraesCS4D02G109800_part10_rev_guide_0-1	22.7282
h	1	678_TraesCS5D02G164800_part61_fwd_guide_0-chr5B	678_TraesCS5D02G164800_part61_fwd_guide_0-1	65.3878	15925	10413	5512			689_TraesCS4D02G109800_part13_fwd_guide_0-1	71.8766
h	2	678_TraesCS5D02G164800_part61_fwd_guide_0-chr5B	678_TraesCS5D02G164800_part61_fwd_guide_0-1	49.4262	20914	10337	10577			690_TraesCS4D02G109800_part15_fwd_guide_1-1	60.5043
h	3	678_TraesCS5D02G164800_part61_fwd_guide_0-chr5B	678_TraesCS5D02G164800_part61_fwd_guide_0-1	59.6454	12182	7266	4916			691_TraesCS4D02G109800_part16_rev_guide_1-1	74.1692
h	1	679_TraesCS5D02G164800_part64_fwd_guide_1-chr5BA	679_TraesCS5D02G164800_part64_fwd_guide_1-1	0.111214	5395	6	5389			692_TraesCS1D02G077900_part6_rev_guide_0-1	77.1342
h	2	679_TraesCS5D02G164800_part64_fwd_guide_1-chr5BA	679_TraesCS5D02G164800_part64_fwd_guide_1-1	0.0829187	12060	10	12050			693_TraesCS1D02G077900_part9_fwd_guide_3-1	3.55185
h	3	679_TraesCS5D02G164800_part64_fwd_guide_1-chr5BA	679_TraesCS5D02G164800_part64_fwd_guide_1-1	0.0721176	11093	8	11085			694_TraesCS1D02G077900_part10_fwd_guide_2-1	0.620909
h	1	681_TraesCS3B02G420500_part12_fwd_guide_0-chr3DA	681_TraesCS3B02G420500_part12_fwd_guide_0-1	100	2097	2097	0			695_TraesCS1D02G077900_part22_rev_guide_0-1	4.4115
h	2	681_TraesCS3B02G420500_part12_fwd_guide_0-chr3DA	681_TraesCS3B02G420500_part12_fwd_guide_0-1	94.5647	10487	9917	570			696_TraesCS1D02G077900_part23_fwd_guide_0-1	37.471
h	3	681_TraesCS3B02G420500_part12_fwd_guide_0-chr3DA	681_TraesCS3B02G420500_part12_fwd_guide_0-1	91.2644	3915	3573	342			697_TraesCS1D02G077900_part28_fwd_guide_0-1	9.39241
h	1	682_TraesCS2D02G211600_part6_rev_guide_0-chr2BA	682_TraesCS2D02G211600_part6_rev_guide_0-1	74.8104	5010	3748	1262			698_TraesCS1D02G077900_part35_fwd_guide_0-1	32.4945
h	2	682_TraesCS2D02G211600_part6_rev_guide_0-chr2BA	682_TraesCS2D02G211600_part6_rev_guide_0-1	83.1703	11141	9266	1875			700_TraesCS1D02G077900_part69_fwd_guide_1-1	1.6487
h	3	682_TraesCS2D02G211600_part6_rev_guide_0-chr2BA	682_TraesCS2D02G211600_part6_rev_guide_0-1	82.3569	4455	3669	786			701_TraesCS1D02G077900_part71_rev_guide_1-1	84.2283
h	1	683_TraesCS2D02G211600_part23_fwd_guide_0-chr2A	683_TraesCS2D02G211600_part23_fwd_guide_0-1	70.7252	3006	2126	880			702_TraesCS5A02G102800_part2_rev_guide_2-1	79.0788
h	2	683_TraesCS2D02G211600_part23_fwd_guide_0-chr2A	683_TraesCS2D02G211600_part23_fwd_guide_0-1	44.9461	17630	7924	9706			703_TraesCS5A02G102800_part4_fwd_guide_1-1	45.641
h	3	683_TraesCS2D02G211600_part23_fwd_guide_0-chr2A	683_TraesCS2D02G211600_part23_fwd_guide_0-1	61.9222	11227	6952	4275			704_TraesCS5A02G102800_part6_rev_guide_2-1	82.5712
h	1	684_TraesCS2D02G211600_part29_rev_guide_0-chr2D	684_TraesCS2D02G211600_part29_rev_guide_0-1	78.3316	22729	17804	4925			705_TraesCS5A02G102800_part7_fwd_guide_0-1	36.264
h	2	684_TraesCS2D02G211600_part29_rev_guide_0-chr2D	684_TraesCS2D02G211600_part29_rev_guide_0-1	80.4693	11720	9431	2289			706_TraesCS5A02G102800_part21_fwd_guide_0-1	92.2451
h	3	684_TraesCS2D02G211600_part29_rev_guide_0-chr2D	684_TraesCS2D02G211600_part29_rev_guide_0-1	91.3958	22675	20724	1951			707_TraesCS6B02G215700_part13_fwd_guide_0-1	84.6302
h	1	685_TraesCS2D02G211600_part31_rev_guide_0-chr2A	685_TraesCS2D02G211600_part31_rev_guide_0-1	21.2434	46212	9817	36395			708_TraesCS6B02G215700_part19_rev_guide_1-1	90.234
h	2	685_TraesCS2D02G211600_part31_rev_guide_0-chr2A	685_TraesCS2D02G211600_part31_rev_guide_0-1	0.448258	15616	70	15546			710_TraesCS6B02G215700_part30_fwd_guide_1-1	54.397
h	3	685_TraesCS2D02G211600_part31_rev_guide_0-chr2A	685_TraesCS2D02G211600_part31_rev_guide_0-1	23.5516	20971	4939	16032			711_TraesCS6B02G215700_part30_rev_guide_2-1	92.1043
h	1	686_TraesCS2D02G211600_part33_fwd_guide_0-chr2B	686_TraesCS2D02G211600_part33_fwd_guide_0-1	67.0691	22362	14998	7364			712_TraesCS4B02G135400_part8_fwd_guide_1-1	77.7211
h	2	686_TraesCS2D02G211600_part33_fwd_guide_0-chr2B	686_TraesCS2D02G211600_part33_fwd_guide_0-1	60.3865	12728	7686	5042			713_TraesCS4B02G135400_part17_fwd_guide_0-1	77.6131
h	3	686_TraesCS2D02G211600_part33_fwd_guide_0-chr2B	686_TraesCS2D02G211600_part33_fwd_guide_0-1	74.3815	27609	20536	7073			714_TraesCS4B02G135400_part21_fwd_guide_0-1	91.1841
h	1	687_TraesCS4D02G109800_part2_fwd_guide_2-chr4D	687_TraesCS4D02G109800_part2_fwd_guide_2-1	1.31535	26913	354	26559			715_TraesCS6D02G262500_part8_fwd_guide_0-1	46.1064
h	2	687_TraesCS4D02G109800_part2_fwd_guide_2-chr4D	687_TraesCS4D02G109800_part2_fwd_guide_2-1	1.64549	12276	202	12074			716_TraesCS3B02G019500_part1_fwd_guide_1-1	71.3164
h	3	687_TraesCS4D02G109800_part2_fwd_guide_2-chr4D	687_TraesCS4D02G109800_part2_fwd_guide_2-1	4.70572	14918	702	14216			717_TraesCS3B02G019500_part7_fwd_guide_2-1	49.5198
h	1	688_TraesCS4D02G109800_part10_rev_guide_0-chr4B	688_TraesCS4D02G109800_part10_rev_guide_0-1	28.6867	11650	3342	8308			718_TraesCS3B02G019500_part12_rev_guide_0-1	84.5048
h	2	688_TraesCS4D02G109800_part10_rev_guide_0-chr4B	688_TraesCS4D02G109800_part10_rev_guide_0-1	19.86	20136	3999	16137			719_TraesCS3B02G019500_part20_rev_guide_1-1	63.8122
h	3	688_TraesCS4D02G109800_part10_rev_guide_0-chr4B	688_TraesCS4D02G109800_part10_rev_guide_0-1	19.6379	20491	4024	16467			720_TraesCS3B02G019500_part22_fwd_guide_2-1	84.7878
h	1	689_TraesCS4D02G109800_part13_fwd_guide_0-chr4D	689_TraesCS4D02G109800_part13_fwd_guide_0-1	68.533	31506	21592	9914			721_TraesCS3D02G107100_part3_rev_guide_0-1	50.9497
h	2	689_TraesCS4D02G109800_part13_fwd_guide_0-chr4D	689_TraesCS4D02G109800_part13_fwd_guide_0-1	65.1229	7773	5062	2711			722_TraesCS3D02G107100_part4_rev_guide_0-1	39.5696
h	3	689_TraesCS4D02G109800_part13_fwd_guide_0-chr4D	689_TraesCS4D02G109800_part13_fwd_guide_0-1	81.9741	11489	9418	2071			723_TraesCS3D02G107100_part4_rev_guide_1-1	2.14037
h	1	690_TraesCS4D02G109800_part15_fwd_guide_1-chr4AB	690_TraesCS4D02G109800_part15_fwd_guide_1-1	63.66	24978	15901	9077			724_TraesCS2D02G221900_part2_rev_guide_1-1	84.4166
h	2	690_TraesCS4D02G109800_part15_fwd_guide_1-chr4AB	690_TraesCS4D02G109800_part15_fwd_guide_1-1	55.7885	9398	5243	4155			725_TraesCS2D02G221900_part5_fwd_guide_0-1	79.7598
h	3	690_TraesCS4D02G109800_part15_fwd_guide_1-chr4AB	690_TraesCS4D02G109800_part15_fwd_guide_1-1	62.0643	28116	17450	10666			726_TraesCS1D02G424300_part9_rev_guide_2-1	23.4076
h	1	691_TraesCS4D02G109800_part16_rev_guide_1-chr4D	691_TraesCS4D02G109800_part16_rev_guide_1-1	73.5029	13560	9967	3593			727_TraesCS1D02G424300_part13_fwd_guide_0-1	2.23231
h	2	691_TraesCS4D02G109800_part16_rev_guide_1-chr4D	691_TraesCS4D02G109800_part16_rev_guide_1-1	61.7194	14877	9182	5695			728_TraesCS1D02G424300_part14_fwd_guide_0-1	81.6552
h	3	691_TraesCS4D02G109800_part16_rev_guide_1-chr4D	691_TraesCS4D02G109800_part16_rev_guide_1-1	87.2853	20433	17835	2598			729_TraesCS1D02G424300_part17_rev_guide_1-1	45.79
h	1	692_TraesCS1D02G077900_part6_rev_guide_0-chr1BA	692_TraesCS1D02G077900_part6_rev_guide_0-1	75.8159	9254	7016	2238			730_TraesCS1D02G424300_part18_rev_guide_2-1	41.8585
h	2	692_TraesCS1D02G077900_part6_rev_guide_0-chr1BA	692_TraesCS1D02G077900_part6_rev_guide_0-1	75.887	10907	8277	2630			731_TraesCS7D02G446000_part2_fwd_guide_0-1	85.1584
h	3	692_TraesCS1D02G077900_part6_rev_guide_0-chr1BA	692_TraesCS1D02G077900_part6_rev_guide_0-1	79.6997	12187	9713	2474			732_TraesCS4D02G126200_part2_rev_guide_0-1	96.5603
h	1	693_TraesCS1D02G077900_part9_fwd_guide_3-chr1B	693_TraesCS1D02G077900_part9_fwd_guide_3-1	3.2533	25697	836	24861			733_TraesCS4D02G126200_part3_fwd_guide_1-1	63.8372
h	2	693_TraesCS1D02G077900_part9_fwd_guide_3-chr1B	693_TraesCS1D02G077900_part9_fwd_guide_3-1	4.52204	5241	237	5004			734_TraesCS4D02G126200_part5_fwd_guide_1-1	16.4385
h	3	693_TraesCS1D02G077900_part9_fwd_guide_3-chr1B	693_TraesCS1D02G077900_part9_fwd_guide_3-1	2.88021	13749	396	13353			735_TraesCS4D02G126200_part18_fwd_guide_3-1	63.3594
h	1	694_TraesCS1D02G077900_part10_fwd_guide_2-chr1B	694_TraesCS1D02G077900_part10_fwd_guide_2-1	0.121247	28042	34	28008			736_TraesCS5D02G116600_part11_rev_guide_0-1	50.1882
h	2	694_TraesCS1D02G077900_part10_fwd_guide_2-chr1B	694_TraesCS1D02G077900_part10_fwd_guide_2-1	0.179402	15050	27	15023			737_TraesCS5D02G116600_part12_rev_guide_0-1	42.0922
h	3	694_TraesCS1D02G077900_part10_fwd_guide_2-chr1B	694_TraesCS1D02G077900_part10_fwd_guide_2-1	1.56208	29704	464	29240			738_TraesCS4B02G126000_part6_fwd_guide_0-1	41.4205
h	1	695_TraesCS1D02G077900_part22_rev_guide_0-chr1BA	695_TraesCS1D02G077900_part22_rev_guide_0-1	5.01184	28293	1418	26875			739_TraesCS4B02G126000_part6_rev_guide_2-1	73.0574
h	2	695_TraesCS1D02G077900_part22_rev_guide_0-chr1BA	695_TraesCS1D02G077900_part22_rev_guide_0-1	4.59675	10899	501	10398			740_TraesCS4B02G126000_part14_rev_guide_1-1	93.3447
h	3	695_TraesCS1D02G077900_part22_rev_guide_0-chr1BA	695_TraesCS1D02G077900_part22_rev_guide_0-1	3.62589	19278	699	18579			741_TraesCS4B02G126000_part15_rev_guide_0-1	50.2605
h	1	696_TraesCS1D02G077900_part23_fwd_guide_0-chr1A	696_TraesCS1D02G077900_part23_fwd_guide_0-1	34.7487	32312	11228	21084			742_TraesCS4B02G126000_part16_fwd_guide_1-1	70.1611
h	2	696_TraesCS1D02G077900_part23_fwd_guide_0-chr1A	696_TraesCS1D02G077900_part23_fwd_guide_0-1	32.054	30823	9880	20943			743_TraesCS5A02G218900_part15_rev_guide_1-1	38.8914
h	3	696_TraesCS1D02G077900_part23_fwd_guide_0-chr1A	696_TraesCS1D02G077900_part23_fwd_guide_0-1	45.6104	42122	19212	22910			744_TraesCS6B02G310700_part5_rev_guide_1-1	70.0645
h	1	697_TraesCS1D02G077900_part28_fwd_guide_0-chr1A	697_TraesCS1D02G077900_part28_fwd_guide_0-1	15.7186	13290	2089	11201			745_TraesCS6B02G310700_part6_fwd_guide_1-1	22.234
h	2	697_TraesCS1D02G077900_part28_fwd_guide_0-chr1A	697_TraesCS1D02G077900_part28_fwd_guide_0-1	8.07831	45715	3693	42022			746_TraesCS6B02G310700_part6_rev_guide_0-1	62.0578
h	3	697_TraesCS1D02G077900_part28_fwd_guide_0-chr1A	697_TraesCS1D02G077900_part28_fwd_guide_0-1	4.38034	44791	1962	42829			747_TraesCS6B02G310700_part7_rev_guide_0-1	70.9769
h	1	698_TraesCS1D02G077900_part35_fwd_guide_0-chr1B	698_TraesCS1D02G077900_part35_fwd_guide_0-1	29.2898	17839	5225	12614			748_TraesCS4B02G173500_part1_rev_guide_0-1	79.9082
h	2	698_TraesCS1D02G077900_part35_fwd_guide_0-chr1B	698_TraesCS1D02G077900_part35_fwd_guide_0-1	30.3648	41917	12728	29189			749_TraesCS4B02G173500_part3_fwd_guide_0-1	1.07805
h	3	698_TraesCS1D02G077900_part35_fwd_guide_0-chr1B	698_TraesCS1D02G077900_part35_fwd_guide_0-1	37.8289	11174	4227	6947			750_TraesCS4B02G173500_part5_fwd_guide_0-1	90.9862
h	1	700_TraesCS1D02G077900_part69_fwd_guide_1-chr1D	700_TraesCS1D02G077900_part69_fwd_guide_1-1	0.700935	1284	9	1275			751_TraesCS4B02G173500_part23_rev_guide_0-1	9.59522
h	2	700_TraesCS1D02G077900_part69_fwd_guide_1-chr1D	700_TraesCS1D02G077900_part69_fwd_guide_1-1	0.196271	1019	2	1017			752_TraesCS4B02G173500_part31_rev_guide_2-1	37.3897
h	3	700_TraesCS1D02G077900_part69_fwd_guide_1-chr1D	700_TraesCS1D02G077900_part69_fwd_guide_1-1	4.04889	1309	53	1256			753_TraesCS4B02G173500_part32_rev_guide_3-1	64.321
h	1	701_TraesCS1D02G077900_part71_rev_guide_1-chr1BA	701_TraesCS1D02G077900_part71_rev_guide_1-1	94.767	20218	19160	1058			755_TraesCS4B02G173500_part43_fwd_guide_0-1	65.9213
h	2	701_TraesCS1D02G077900_part71_rev_guide_1-chr1BA	701_TraesCS1D02G077900_part71_rev_guide_1-1	72.756	37979	27632	10347			756_TraesCS4B02G173500_part49_fwd_guide_0-1	32.6141
h	3	701_TraesCS1D02G077900_part71_rev_guide_1-chr1BA	701_TraesCS1D02G077900_part71_rev_guide_1-1	85.1619	29377	25018	4359			757_TraesCS4B02G173500_part55_rev_guide_0-1	93.0448
h	1	702_TraesCS5A02G102800_part2_rev_guide_2-chr5B	702_TraesCS5A02G102800_part2_rev_guide_2-1	79.5019	11645	9258	2387			758_TraesCS3D02G087000_part7_rev_guide_0-1	39.3292
h	2	702_TraesCS5A02G102800_part2_rev_guide_2-chr5B	702_TraesCS5A02G102800_part2_rev_guide_2-1	88.5637	26381	23364	3017			759_TraesCS3D02G087000_part10_rev_guide_0-1	91.6125
h	3	702_TraesCS5A02G102800_part2_rev_guide_2-chr5B	702_TraesCS5A02G102800_part2_rev_guide_2-1	69.1706	6523	4512	2011			761_TraesCS1A02G264100_part4_fwd_guide_0-1	90.8878
h	1	703_TraesCS5A02G102800_part4_fwd_guide_1-chr5A	703_TraesCS5A02G102800_part4_fwd_guide_1-1	38.7662	28401	11010	17391			762_TraesCS1A02G264100_part8_fwd_guide_0-1	27.6732
h	2	703_TraesCS5A02G102800_part4_fwd_guide_1-chr5A	703_TraesCS5A02G102800_part4_fwd_guide_1-1	50.8226	6261	3182	3079			763_TraesCS1A02G264100_part15_fwd_guide_2-1	91.0242
h	3	703_TraesCS5A02G102800_part4_fwd_guide_1-chr5A	703_TraesCS5A02G102800_part4_fwd_guide_1-1	47.3341	18849	8922	9927			764_TraesCS1A02G264100_part19_fwd_guide_0-1	64.6395
h	1	704_TraesCS5A02G102800_part6_rev_guide_2-chr5D	704_TraesCS5A02G102800_part6_rev_guide_2-1	80.4338	49933	40163	9770			765_TraesCS1A02G264100_part21_fwd_guide_1-1	86.4771
h	2	704_TraesCS5A02G102800_part6_rev_guide_2-chr5D	704_TraesCS5A02G102800_part6_rev_guide_2-1	83.9771	24440	20524	3916			766_TraesCS7B02G043200_part3_fwd_guide_0-1	8.26542
h	3	704_TraesCS5A02G102800_part6_rev_guide_2-chr5D	704_TraesCS5A02G102800_part6_rev_guide_2-1	83.3028	24603	20495	4108			767_TraesCS7B02G043200_part8_fwd_guide_0-1	95.8493
h	1	705_TraesCS5A02G102800_part7_fwd_guide_0-chr5B	705_TraesCS5A02G102800_part7_fwd_guide_0-1	37.8486	15023	5686	9337			768_TraesCS7B02G043200_part10_fwd_guide_0-1	37.7288
h	2	705_TraesCS5A02G102800_part7_fwd_guide_0-chr5B	705_TraesCS5A02G102800_part7_fwd_guide_0-1	34.49	28385	9790	18595
h	3	705_TraesCS5A02G102800_part7_fwd_guide_0-chr5B	705_TraesCS5A02G102800_part7_fwd_guide_0-1	36.4534	26025	9487	16538
h	1	706_TraesCS5A02G102800_part21_fwd_guide_0-chr5DB	706_TraesCS5A02G102800_part21_fwd_guide_0-1	95.3556	14383	13715	668
h	2	706_TraesCS5A02G102800_part21_fwd_guide_0-chr5DB	706_TraesCS5A02G102800_part21_fwd_guide_0-1	88.1956	31844	28085	3759
h	3	706_TraesCS5A02G102800_part21_fwd_guide_0-chr5DB	706_TraesCS5A02G102800_part21_fwd_guide_0-1	93.1842	11444	10664	780
h	1	707_TraesCS6B02G215700_part13_fwd_guide_0-chr6AD	707_TraesCS6B02G215700_part13_fwd_guide_0-1	86.8946	45607	39630	5977
h	2	707_TraesCS6B02G215700_part13_fwd_guide_0-chr6AD	707_TraesCS6B02G215700_part13_fwd_guide_0-1	87.4134	20919	18286	2633
h	3	707_TraesCS6B02G215700_part13_fwd_guide_0-chr6AD	707_TraesCS6B02G215700_part13_fwd_guide_0-1	79.5826	27026	21508	5518
h	1	708_TraesCS6B02G215700_part19_rev_guide_1-chr6AD	708_TraesCS6B02G215700_part19_rev_guide_1-1	93.5704	36425	34083	2342
h	2	708_TraesCS6B02G215700_part19_rev_guide_1-chr6AD	708_TraesCS6B02G215700_part19_rev_guide_1-1	86.2066	26346	22712	3634
h	3	708_TraesCS6B02G215700_part19_rev_guide_1-chr6AD	708_TraesCS6B02G215700_part19_rev_guide_1-1	90.9251	23802	21642	2160
h	1	710_TraesCS6B02G215700_part30_fwd_guide_1-chr6AD	710_TraesCS6B02G215700_part30_fwd_guide_1-1	54.4611	30912	16835	14077
h	2	710_TraesCS6B02G215700_part30_fwd_guide_1-chr6AD	710_TraesCS6B02G215700_part30_fwd_guide_1-1	46.7475	29608	13841	15767
h	3	710_TraesCS6B02G215700_part30_fwd_guide_1-chr6AD	710_TraesCS6B02G215700_part30_fwd_guide_1-1	61.9824	13499	8367	5132
h	1	711_TraesCS6B02G215700_part30_rev_guide_2-chr6B	711_TraesCS6B02G215700_part30_rev_guide_2-1	93.1758	17863	16644	1219
h	2	711_TraesCS6B02G215700_part30_rev_guide_2-chr6B	711_TraesCS6B02G215700_part30_rev_guide_2-1	88.2895	7156	6318	838
h	3	711_TraesCS6B02G215700_part30_rev_guide_2-chr6B	711_TraesCS6B02G215700_part30_rev_guide_2-1	94.8474	12518	11873	645
h	1	712_TraesCS4B02G135400_part8_fwd_guide_1-chr4D	712_TraesCS4B02G135400_part8_fwd_guide_1-1	67.8192	11193	7591	3602
h	2	712_TraesCS4B02G135400_part8_fwd_guide_1-chr4D	712_TraesCS4B02G135400_part8_fwd_guide_1-1	83.3843	7854	6549	1305
h	3	712_TraesCS4B02G135400_part8_fwd_guide_1-chr4D	712_TraesCS4B02G135400_part8_fwd_guide_1-1	81.9599	10970	8991	1979
h	1	713_TraesCS4B02G135400_part17_fwd_guide_0-chr4A	713_TraesCS4B02G135400_part17_fwd_guide_0-1	76.0712	19441	14789	4652
h	2	713_TraesCS4B02G135400_part17_fwd_guide_0-chr4A	713_TraesCS4B02G135400_part17_fwd_guide_0-1	69.8747	13965	9758	4207
h	3	713_TraesCS4B02G135400_part17_fwd_guide_0-chr4A	713_TraesCS4B02G135400_part17_fwd_guide_0-1	86.8933	16648	14466	2182
h	1	714_TraesCS4B02G135400_part21_fwd_guide_0-chr4AD	714_TraesCS4B02G135400_part21_fwd_guide_0-1	80.0403	19860	15896	3964
h	2	714_TraesCS4B02G135400_part21_fwd_guide_0-chr4AD	714_TraesCS4B02G135400_part21_fwd_guide_0-1	98.0887	11772	11547	225
h	3	714_TraesCS4B02G135400_part21_fwd_guide_0-chr4AD	714_TraesCS4B02G135400_part21_fwd_guide_0-1	95.4232	9002	8590	412
h	1	715_TraesCS6D02G262500_part8_fwd_guide_0-chr6B	715_TraesCS6D02G262500_part8_fwd_guide_0-1	40.5879	36198	14692	21506
h	2	715_TraesCS6D02G262500_part8_fwd_guide_0-chr6B	715_TraesCS6D02G262500_part8_fwd_guide_0-1	55.2111	5613	3099	2514
h	3	715_TraesCS6D02G262500_part8_fwd_guide_0-chr6B	715_TraesCS6D02G262500_part8_fwd_guide_0-1	42.5201	16404	6975	9429
h	1	716_TraesCS3B02G019500_part1_fwd_guide_1-chr3A	716_TraesCS3B02G019500_part1_fwd_guide_1-1	67.5347	1152	778	374
h	2	716_TraesCS3B02G019500_part1_fwd_guide_1-chr3A	716_TraesCS3B02G019500_part1_fwd_guide_1-1	80.4848	825	664	161
h	3	716_TraesCS3B02G019500_part1_fwd_guide_1-chr3A	716_TraesCS3B02G019500_part1_fwd_guide_1-1	65.9295	1447	954	493
h	1	717_TraesCS3B02G019500_part7_fwd_guide_2-chr3D	717_TraesCS3B02G019500_part7_fwd_guide_2-1	49.2602	38120	18778	19342
h	2	717_TraesCS3B02G019500_part7_fwd_guide_2-chr3D	717_TraesCS3B02G019500_part7_fwd_guide_2-1	47.9834	41356	19844	21512
h	3	717_TraesCS3B02G019500_part7_fwd_guide_2-chr3D	717_TraesCS3B02G019500_part7_fwd_guide_2-1	51.3158	34504	17706	16798
h	1	718_TraesCS3B02G019500_part12_rev_guide_0-chr3B	718_TraesCS3B02G019500_part12_rev_guide_0-1	83.1925	38828	32302	6526
h	2	718_TraesCS3B02G019500_part12_rev_guide_0-chr3B	718_TraesCS3B02G019500_part12_rev_guide_0-1	89.8656	28280	25414	2866
h	3	718_TraesCS3B02G019500_part12_rev_guide_0-chr3B	718_TraesCS3B02G019500_part12_rev_guide_0-1	80.4564	11482	9238	2244
h	1	719_TraesCS3B02G019500_part20_rev_guide_1-chr3A	719_TraesCS3B02G019500_part20_rev_guide_1-1	68.0635	13173	8966	4207
h	2	719_TraesCS3B02G019500_part20_rev_guide_1-chr3A	719_TraesCS3B02G019500_part20_rev_guide_1-1	54.1738	6972	3777	3195
h	3	719_TraesCS3B02G019500_part20_rev_guide_1-chr3A	719_TraesCS3B02G019500_part20_rev_guide_1-1	69.1993	8055	5574	2481
h	1	720_TraesCS3B02G019500_part22_fwd_guide_2-chr3DA	720_TraesCS3B02G019500_part22_fwd_guide_2-1	82.5995	17511	14464	3047
h	2	720_TraesCS3B02G019500_part22_fwd_guide_2-chr3DA	720_TraesCS3B02G019500_part22_fwd_guide_2-1	82.3564	20149	16594	3555
h	3	720_TraesCS3B02G019500_part22_fwd_guide_2-chr3DA	720_TraesCS3B02G019500_part22_fwd_guide_2-1	89.4076	19580	17506	2074
h	1	721_TraesCS3D02G107100_part3_rev_guide_0-chr3AB	721_TraesCS3D02G107100_part3_rev_guide_0-1	46.2336	25276	11686	13590
h	2	721_TraesCS3D02G107100_part3_rev_guide_0-chr3AB	721_TraesCS3D02G107100_part3_rev_guide_0-1	53.0376	33069	17539	15530
h	3	721_TraesCS3D02G107100_part3_rev_guide_0-chr3AB	721_TraesCS3D02G107100_part3_rev_guide_0-1	53.5778	23995	12856	11139
h	1	722_TraesCS3D02G107100_part4_rev_guide_0-chr3AB	722_TraesCS3D02G107100_part4_rev_guide_0-1	30.7765	14732	4534	10198
h	2	722_TraesCS3D02G107100_part4_rev_guide_0-chr3AB	722_TraesCS3D02G107100_part4_rev_guide_0-1	50.2462	19094	9594	9500
h	3	722_TraesCS3D02G107100_part4_rev_guide_0-chr3AB	722_TraesCS3D02G107100_part4_rev_guide_0-1	37.6861	21626	8150	13476
h	1	723_TraesCS3D02G107100_part4_rev_guide_1-chr3AB	723_TraesCS3D02G107100_part4_rev_guide_1-1	0.431123	48942	211	48731
h	2	723_TraesCS3D02G107100_part4_rev_guide_1-chr3AB	723_TraesCS3D02G107100_part4_rev_guide_1-1	1.07472	45407	488	44919
h	3	723_TraesCS3D02G107100_part4_rev_guide_1-chr3AB	723_TraesCS3D02G107100_part4_rev_guide_1-1	4.91526	34932	1717	33215
h	1	724_TraesCS2D02G221900_part2_rev_guide_1-chr2BA	724_TraesCS2D02G221900_part2_rev_guide_1-1	84.5283	6625	5600	1025
h	2	724_TraesCS2D02G221900_part2_rev_guide_1-chr2BA	724_TraesCS2D02G221900_part2_rev_guide_1-1	81.231	25393	20627	4766
h	3	724_TraesCS2D02G221900_part2_rev_guide_1-chr2BA	724_TraesCS2D02G221900_part2_rev_guide_1-1	87.4905	19689	17226	2463
h	1	725_TraesCS2D02G221900_part5_fwd_guide_0-chr2A	725_TraesCS2D02G221900_part5_fwd_guide_0-1	76.7499	30159	23147	7012
h	2	725_TraesCS2D02G221900_part5_fwd_guide_0-chr2A	725_TraesCS2D02G221900_part5_fwd_guide_0-1	81.409	31128	25341	5787
h	3	725_TraesCS2D02G221900_part5_fwd_guide_0-chr2A	725_TraesCS2D02G221900_part5_fwd_guide_0-1	81.1206	22077	17909	4168
h	1	726_TraesCS1D02G424300_part9_rev_guide_2-chr1A	726_TraesCS1D02G424300_part9_rev_guide_2-1	22.2741	25294	5634	19660
h	2	726_TraesCS1D02G424300_part9_rev_guide_2-chr1A	726_TraesCS1D02G424300_part9_rev_guide_2-1	26.4224	30758	8127	22631
h	3	726_TraesCS1D02G424300_part9_rev_guide_2-chr1A	726_TraesCS1D02G424300_part9_rev_guide_2-1	21.5263	23836	5131	18705
h	1	727_TraesCS1D02G424300_part13_fwd_guide_0-chr1B	727_TraesCS1D02G424300_part13_fwd_guide_0-1	0.222795	28726	64	28662
h	2	727_TraesCS1D02G424300_part13_fwd_guide_0-chr1B	727_TraesCS1D02G424300_part13_fwd_guide_0-1	3.59972	27141	977	26164
h	3	727_TraesCS1D02G424300_part13_fwd_guide_0-chr1B	727_TraesCS1D02G424300_part13_fwd_guide_0-1	2.87443	21987	632	21355
h	1	728_TraesCS1D02G424300_part14_fwd_guide_0-chr1BA	728_TraesCS1D02G424300_part14_fwd_guide_0-1	87.0971	9680	8431	1249
h	2	728_TraesCS1D02G424300_part14_fwd_guide_0-chr1BA	728_TraesCS1D02G424300_part14_fwd_guide_0-1	70.1453	36614	25683	10931
h	3	728_TraesCS1D02G424300_part14_fwd_guide_0-chr1BA	728_TraesCS1D02G424300_part14_fwd_guide_0-1	87.7232	19940	17492	2448
h	1	729_TraesCS1D02G424300_part17_rev_guide_1-chr1B	729_TraesCS1D02G424300_part17_rev_guide_1-1	35.5673	24008	8539	15469
h	2	729_TraesCS1D02G424300_part17_rev_guide_1-chr1B	729_TraesCS1D02G424300_part17_rev_guide_1-1	48.4044	31398	15198	16200
h	3	729_TraesCS1D02G424300_part17_rev_guide_1-chr1B	729_TraesCS1D02G424300_part17_rev_guide_1-1	53.3983	22158	11832	10326
h	1	730_TraesCS1D02G424300_part18_rev_guide_2-chr1BA	730_TraesCS1D02G424300_part18_rev_guide_2-1	49.3721	26675	13170	13505
h	2	730_TraesCS1D02G424300_part18_rev_guide_2-chr1BA	730_TraesCS1D02G424300_part18_rev_guide_2-1	41.0445	20680	8488	12192
h	3	730_TraesCS1D02G424300_part18_rev_guide_2-chr1BA	730_TraesCS1D02G424300_part18_rev_guide_2-1	35.1591	22347	7857	14490
h	1	731_TraesCS7D02G446000_part2_fwd_guide_0-chr7B	731_TraesCS7D02G446000_part2_fwd_guide_0-1	82.9437	22543	18698	3845
h	2	731_TraesCS7D02G446000_part2_fwd_guide_0-chr7B	731_TraesCS7D02G446000_part2_fwd_guide_0-1	82.3436	20140	16584	3556
h	3	731_TraesCS7D02G446000_part2_fwd_guide_0-chr7B	731_TraesCS7D02G446000_part2_fwd_guide_0-1	90.188	11863	10699	1164
h	1	732_TraesCS4D02G126200_part2_rev_guide_0-chr4A	732_TraesCS4D02G126200_part2_rev_guide_0-1	99.8607	6460	6451	9
h	2	732_TraesCS4D02G126200_part2_rev_guide_0-chr4A	732_TraesCS4D02G126200_part2_rev_guide_0-1	95.5619	28030	26786	1244
h	3	732_TraesCS4D02G126200_part2_rev_guide_0-chr4A	732_TraesCS4D02G126200_part2_rev_guide_0-1	94.2583	29451	27760	1691
h	1	733_TraesCS4D02G126200_part3_fwd_guide_1-chr4B	733_TraesCS4D02G126200_part3_fwd_guide_1-1	64.9676	9103	5914	3189
h	2	733_TraesCS4D02G126200_part3_fwd_guide_1-chr4B	733_TraesCS4D02G126200_part3_fwd_guide_1-1	59.2527	13061	7739	5322
h	3	733_TraesCS4D02G126200_part3_fwd_guide_1-chr4B	733_TraesCS4D02G126200_part3_fwd_guide_1-1	67.2913	4803	3232	1571
h	1	734_TraesCS4D02G126200_part5_fwd_guide_1-chr4AB	734_TraesCS4D02G126200_part5_fwd_guide_1-1	14.0889	15388	2168	13220
h	2	734_TraesCS4D02G126200_part5_fwd_guide_1-chr4AB	734_TraesCS4D02G126200_part5_fwd_guide_1-1	17.0937	51440	8793	42647
h	3	734_TraesCS4D02G126200_part5_fwd_guide_1-chr4AB	734_TraesCS4D02G126200_part5_fwd_guide_1-1	18.133	25153	4561	20592
h	1	735_TraesCS4D02G126200_part18_fwd_guide_3-chr4D	735_TraesCS4D02G126200_part18_fwd_guide_3-1	38.294	3857	1477	2380
h	2	735_TraesCS4D02G126200_part18_fwd_guide_3-chr4D	735_TraesCS4D02G126200_part18_fwd_guide_3-1	62.1383	7604	4725	2879
h	3	735_TraesCS4D02G126200_part18_fwd_guide_3-chr4D	735_TraesCS4D02G126200_part18_fwd_guide_3-1	89.646	10875	9749	1126
h	1	736_TraesCS5D02G116600_part11_rev_guide_0-chr5B	736_TraesCS5D02G116600_part11_rev_guide_0-1	40.8475	28320	11568	16752
h	2	736_TraesCS5D02G116600_part11_rev_guide_0-chr5B	736_TraesCS5D02G116600_part11_rev_guide_0-1	47.6126	19896	9473	10423
h	3	736_TraesCS5D02G116600_part11_rev_guide_0-chr5B	736_TraesCS5D02G116600_part11_rev_guide_0-1	62.1046	16915	10505	6410
h	1	737_TraesCS5D02G116600_part12_rev_guide_0-chr5D	737_TraesCS5D02G116600_part12_rev_guide_0-1	48.7466	4388	2139	2249
h	2	737_TraesCS5D02G116600_part12_rev_guide_0-chr5D	737_TraesCS5D02G116600_part12_rev_guide_0-1	40.4536	8422	3407	5015
h	3	737_TraesCS5D02G116600_part12_rev_guide_0-chr5D	737_TraesCS5D02G116600_part12_rev_guide_0-1	37.0764	5548	2057	3491
h	1	738_TraesCS4B02G126000_part6_fwd_guide_0-chr4AD	738_TraesCS4B02G126000_part6_fwd_guide_0-1	39.6628	9311	3693	5618
h	2	738_TraesCS4B02G126000_part6_fwd_guide_0-chr4AD	738_TraesCS4B02G126000_part6_fwd_guide_0-1	48.8924	42072	20570	21502
h	3	738_TraesCS4B02G126000_part6_fwd_guide_0-chr4AD	738_TraesCS4B02G126000_part6_fwd_guide_0-1	35.7063	24049	8587	15462
h	1	739_TraesCS4B02G126000_part6_rev_guide_2-chr4D	739_TraesCS4B02G126000_part6_rev_guide_2-1	75.589	20925	15817	5108
h	2	739_TraesCS4B02G126000_part6_rev_guide_2-chr4D	739_TraesCS4B02G126000_part6_rev_guide_2-1	69.6999	58343	40665	17678
h	3	739_TraesCS4B02G126000_part6_rev_guide_2-chr4D	739_TraesCS4B02G126000_part6_rev_guide_2-1	73.8832	30758	22725	8033
h	1	740_TraesCS4B02G126000_part14_rev_guide_1-chr4AD	740_TraesCS4B02G126000_part14_rev_guide_1-1	88.7445	20772	18434	2338
h	2	740_TraesCS4B02G126000_part14_rev_guide_1-chr4AD	740_TraesCS4B02G126000_part14_rev_guide_1-1	94.6642	18104	17138	966
h	3	740_TraesCS4B02G126000_part14_rev_guide_1-chr4AD	740_TraesCS4B02G126000_part14_rev_guide_1-1	96.6254	12357	11940	417
h	1	741_TraesCS4B02G126000_part15_rev_guide_0-chr4AD	741_TraesCS4B02G126000_part15_rev_guide_0-1	56.2363	6366	3580	2786
h	2	741_TraesCS4B02G126000_part15_rev_guide_0-chr4AD	741_TraesCS4B02G126000_part15_rev_guide_0-1	48.5766	14262	6928	7334
h	3	741_TraesCS4B02G126000_part15_rev_guide_0-chr4AD	741_TraesCS4B02G126000_part15_rev_guide_0-1	45.9687	7020	3227	3793
h	1	742_TraesCS4B02G126000_part16_fwd_guide_1-chr4AD	742_TraesCS4B02G126000_part16_fwd_guide_1-1	69.9212	6473	4526	1947
h	2	742_TraesCS4B02G126000_part16_fwd_guide_1-chr4AD	742_TraesCS4B02G126000_part16_fwd_guide_1-1	64.0159	15140	9692	5448
h	3	742_TraesCS4B02G126000_part16_fwd_guide_1-chr4AD	742_TraesCS4B02G126000_part16_fwd_guide_1-1	76.5462	8165	6250	1915
h	1	743_TraesCS5A02G218900_part15_rev_guide_1-chr5DB	743_TraesCS5A02G218900_part15_rev_guide_1-1	33.2889	6002	1998	4004
h	2	743_TraesCS5A02G218900_part15_rev_guide_1-chr5DB	743_TraesCS5A02G218900_part15_rev_guide_1-1	34.4233	7248	2495	4753
h	3	743_TraesCS5A02G218900_part15_rev_guide_1-chr5DB	743_TraesCS5A02G218900_part15_rev_guide_1-1	48.9621	10357	5071	5286
h	1	744_TraesCS6B02G310700_part5_rev_guide_1-chr6D	744_TraesCS6B02G310700_part5_rev_guide_1-1	70.2476	25003	17564	7439
h	2	744_TraesCS6B02G310700_part5_rev_guide_1-chr6D	744_TraesCS6B02G310700_part5_rev_guide_1-1	68.7327	13714	9426	4288
h	3	744_TraesCS6B02G310700_part5_rev_guide_1-chr6D	744_TraesCS6B02G310700_part5_rev_guide_1-1	71.2133	21635	15407	6228
h	1	745_TraesCS6B02G310700_part6_fwd_guide_1-chr6B	745_TraesCS6B02G310700_part6_fwd_guide_1-1	34.5465	22558	7793	14765
h	2	745_TraesCS6B02G310700_part6_fwd_guide_1-chr6B	745_TraesCS6B02G310700_part6_fwd_guide_1-1	8.12911	41050	3337	37713
h	3	745_TraesCS6B02G310700_part6_fwd_guide_1-chr6B	745_TraesCS6B02G310700_part6_fwd_guide_1-1	24.0265	40422	9712	30710
h	1	746_TraesCS6B02G310700_part6_rev_guide_0-chr6AD	746_TraesCS6B02G310700_part6_rev_guide_0-1	44.831	22277	9987	12290
h	2	746_TraesCS6B02G310700_part6_rev_guide_0-chr6AD	746_TraesCS6B02G310700_part6_rev_guide_0-1	71.1932	41098	29259	11839
h	3	746_TraesCS6B02G310700_part6_rev_guide_0-chr6AD	746_TraesCS6B02G310700_part6_rev_guide_0-1	70.1491	40441	28369	12072
h	1	747_TraesCS6B02G310700_part7_rev_guide_0-chr6AD	747_TraesCS6B02G310700_part7_rev_guide_0-1	69.6064	10976	7640	3336
h	2	747_TraesCS6B02G310700_part7_rev_guide_0-chr6AD	747_TraesCS6B02G310700_part7_rev_guide_0-1	68.0238	9407	6399	3008
h	3	747_TraesCS6B02G310700_part7_rev_guide_0-chr6AD	747_TraesCS6B02G310700_part7_rev_guide_0-1	75.3005	15223	11463	3760
h	1	748_TraesCS4B02G173500_part1_rev_guide_0-chr4D	748_TraesCS4B02G173500_part1_rev_guide_0-1	86.9541	3549	3086	463
h	2	748_TraesCS4B02G173500_part1_rev_guide_0-chr4D	748_TraesCS4B02G173500_part1_rev_guide_0-1	69.5751	5272	3668	1604
h	3	748_TraesCS4B02G173500_part1_rev_guide_0-chr4D	748_TraesCS4B02G173500_part1_rev_guide_0-1	83.1953	7605	6327	1278
h	1	749_TraesCS4B02G173500_part3_fwd_guide_0-chr4A	749_TraesCS4B02G173500_part3_fwd_guide_0-1	1.84236	38646	712	37934
h	2	749_TraesCS4B02G173500_part3_fwd_guide_0-chr4A	749_TraesCS4B02G173500_part3_fwd_guide_0-1	0.177807	12373	22	12351
h	3	749_TraesCS4B02G173500_part3_fwd_guide_0-chr4A	749_TraesCS4B02G173500_part3_fwd_guide_0-1	1.21399	29819	362	29457
h	1	750_TraesCS4B02G173500_part5_fwd_guide_0-chr4A	750_TraesCS4B02G173500_part5_fwd_guide_0-1	88.4368	25339	22409	2930
h	2	750_TraesCS4B02G173500_part5_fwd_guide_0-chr4A	750_TraesCS4B02G173500_part5_fwd_guide_0-1	89.1146	40715	36283	4432
h	3	750_TraesCS4B02G173500_part5_fwd_guide_0-chr4A	750_TraesCS4B02G173500_part5_fwd_guide_0-1	95.4071	30547	29144	1403
h	1	751_TraesCS4B02G173500_part23_rev_guide_0-chr4AD	751_TraesCS4B02G173500_part23_rev_guide_0-1	12.4163	9705	1205	8500
h	2	751_TraesCS4B02G173500_part23_rev_guide_0-chr4AD	751_TraesCS4B02G173500_part23_rev_guide_0-1	5.74391	17166	986	16180
h	3	751_TraesCS4B02G173500_part23_rev_guide_0-chr4AD	751_TraesCS4B02G173500_part23_rev_guide_0-1	10.6255	23886	2538	21348
h	1	752_TraesCS4B02G173500_part31_rev_guide_2-chr4D	752_TraesCS4B02G173500_part31_rev_guide_2-1	33.4341	1654	553	1101
h	2	752_TraesCS4B02G173500_part31_rev_guide_2-chr4D	752_TraesCS4B02G173500_part31_rev_guide_2-1	36.7071	2806	1030	1776
h	3	752_TraesCS4B02G173500_part31_rev_guide_2-chr4D	752_TraesCS4B02G173500_part31_rev_guide_2-1	42.028	4290	1803	2487
h	1	753_TraesCS4B02G173500_part32_rev_guide_3-chr4AD	753_TraesCS4B02G173500_part32_rev_guide_3-1	58.9424	20727	12217	8510
h	2	753_TraesCS4B02G173500_part32_rev_guide_3-chr4AD	753_TraesCS4B02G173500_part32_rev_guide_3-1	65.564	12092	7928	4164
h	3	753_TraesCS4B02G173500_part32_rev_guide_3-chr4AD	753_TraesCS4B02G173500_part32_rev_guide_3-1	68.4565	21250	14547	6703
h	1	755_TraesCS4B02G173500_part43_fwd_guide_0-chr4AD	755_TraesCS4B02G173500_part43_fwd_guide_0-1	58.6475	5013	2940	2073
h	2	755_TraesCS4B02G173500_part43_fwd_guide_0-chr4AD	755_TraesCS4B02G173500_part43_fwd_guide_0-1	71.4835	5197	3715	1482
h	3	755_TraesCS4B02G173500_part43_fwd_guide_0-chr4AD	755_TraesCS4B02G173500_part43_fwd_guide_0-1	67.633	8969	6066	2903
h	1	756_TraesCS4B02G173500_part49_fwd_guide_0-chr4AD	756_TraesCS4B02G173500_part49_fwd_guide_0-1	28.7774	8948	2575	6373
h	2	756_TraesCS4B02G173500_part49_fwd_guide_0-chr4AD	756_TraesCS4B02G173500_part49_fwd_guide_0-1	34.6044	33698	11661	22037
h	3	756_TraesCS4B02G173500_part49_fwd_guide_0-chr4AD	756_TraesCS4B02G173500_part49_fwd_guide_0-1	34.4604	34190	11782	22408
h	1	757_TraesCS4B02G173500_part55_rev_guide_0-chr4AD	757_TraesCS4B02G173500_part55_rev_guide_0-1	90.1947	5854	5280	574
h	2	757_TraesCS4B02G173500_part55_rev_guide_0-chr4AD	757_TraesCS4B02G173500_part55_rev_guide_0-1	94.1274	4836	4552	284
h	3	757_TraesCS4B02G173500_part55_rev_guide_0-chr4AD	757_TraesCS4B02G173500_part55_rev_guide_0-1	94.8123	4183	3966	217
h	1	758_TraesCS3D02G087000_part7_rev_guide_0-chr3D	758_TraesCS3D02G087000_part7_rev_guide_0-1	28.7523	13978	4019	9959
h	2	758_TraesCS3D02G087000_part7_rev_guide_0-chr3D	758_TraesCS3D02G087000_part7_rev_guide_0-1	49.2787	6863	3382	3481
h	3	758_TraesCS3D02G087000_part7_rev_guide_0-chr3D	758_TraesCS3D02G087000_part7_rev_guide_0-1	39.9564	11012	4400	6612
h	1	759_TraesCS3D02G087000_part10_rev_guide_0-chr3D	759_TraesCS3D02G087000_part10_rev_guide_0-1	90.4598	63227	57195	6032
h	2	759_TraesCS3D02G087000_part10_rev_guide_0-chr3D	759_TraesCS3D02G087000_part10_rev_guide_0-1	91.7077	59875	54910	4965
h	3	759_TraesCS3D02G087000_part10_rev_guide_0-chr3D	759_TraesCS3D02G087000_part10_rev_guide_0-1	92.6701	52702	48839	3863
h	1	761_TraesCS1A02G264100_part4_fwd_guide_0-chr1D	761_TraesCS1A02G264100_part4_fwd_guide_0-1	95.3836	27164	25910	1254
h	2	761_TraesCS1A02G264100_part4_fwd_guide_0-chr1D	761_TraesCS1A02G264100_part4_fwd_guide_0-1	81.9514	21913	17958	3955
h	3	761_TraesCS1A02G264100_part4_fwd_guide_0-chr1D	761_TraesCS1A02G264100_part4_fwd_guide_0-1	95.3284	19822	18896	926
h	1	762_TraesCS1A02G264100_part8_fwd_guide_0-chr1BD	762_TraesCS1A02G264100_part8_fwd_guide_0-1	18.9032	21134	3995	17139
h	2	762_TraesCS1A02G264100_part8_fwd_guide_0-chr1BD	762_TraesCS1A02G264100_part8_fwd_guide_0-1	38.438	7196	2766	4430
h	3	762_TraesCS1A02G264100_part8_fwd_guide_0-chr1BD	762_TraesCS1A02G264100_part8_fwd_guide_0-1	25.6784	13229	3397	9832
h	1	763_TraesCS1A02G264100_part15_fwd_guide_2-chr1B	763_TraesCS1A02G264100_part15_fwd_guide_2-1	90.1111	16291	14680	1611
h	2	763_TraesCS1A02G264100_part15_fwd_guide_2-chr1B	763_TraesCS1A02G264100_part15_fwd_guide_2-1	90.569	14887	13483	1404
h	3	763_TraesCS1A02G264100_part15_fwd_guide_2-chr1B	763_TraesCS1A02G264100_part15_fwd_guide_2-1	92.3925	18416	17015	1401
h	1	764_TraesCS1A02G264100_part19_fwd_guide_0-chr1B	764_TraesCS1A02G264100_part19_fwd_guide_0-1	47.393	25508	12089	13419
h	2	764_TraesCS1A02G264100_part19_fwd_guide_0-chr1B	764_TraesCS1A02G264100_part19_fwd_guide_0-1	77.2132	18322	14147	4175
h	3	764_TraesCS1A02G264100_part19_fwd_guide_0-chr1B	764_TraesCS1A02G264100_part19_fwd_guide_0-1	69.3123	34434	23867	10567
h	1	765_TraesCS1A02G264100_part21_fwd_guide_1-chr1D	765_TraesCS1A02G264100_part21_fwd_guide_1-1	92.5052	10981	10158	823
h	2	765_TraesCS1A02G264100_part21_fwd_guide_1-chr1D	765_TraesCS1A02G264100_part21_fwd_guide_1-1	82.7605	11288	9342	1946
h	3	765_TraesCS1A02G264100_part21_fwd_guide_1-chr1D	765_TraesCS1A02G264100_part21_fwd_guide_1-1	84.1657	14216	11965	2251
h	1	766_TraesCS7B02G043200_part3_fwd_guide_0-chr7D	766_TraesCS7B02G043200_part3_fwd_guide_0-1	7.02084	38286	2688	35598
h	2	766_TraesCS7B02G043200_part3_fwd_guide_0-chr7D	766_TraesCS7B02G043200_part3_fwd_guide_0-1	0.226112	11941	27	11914
h	3	766_TraesCS7B02G043200_part3_fwd_guide_0-chr7D	766_TraesCS7B02G043200_part3_fwd_guide_0-1	17.5493	28947	5080	23867
h	1	767_TraesCS7B02G043200_part8_fwd_guide_0-chr7B	767_TraesCS7B02G043200_part8_fwd_guide_0-1	100	8088	8088	0
h	2	767_TraesCS7B02G043200_part8_fwd_guide_0-chr7B	767_TraesCS7B02G043200_part8_fwd_guide_0-1	91.7058	8524	7817	707
h	3	767_TraesCS7B02G043200_part8_fwd_guide_0-chr7B	767_TraesCS7B02G043200_part8_fwd_guide_0-1	95.8422	13228	12678	550
h	1	768_TraesCS7B02G043200_part10_fwd_guide_0-chr7AD	768_TraesCS7B02G043200_part10_fwd_guide_0-1	42.6285	33175	14142	19033
h	2	768_TraesCS7B02G043200_part10_fwd_guide_0-chr7AD	768_TraesCS7B02G043200_part10_fwd_guide_0-1	32.1511	26108	8394	17714
h	3	768_TraesCS7B02G043200_part10_fwd_guide_0-chr7AD	768_TraesCS7B02G043200_part10_fwd_guide_0-1	38.407	33145	12730	20415
